# MicroRNA-202 safeguards meiotic progression by preventing premature degradation of REC8 mediated by separase

**DOI:** 10.1101/2021.04.14.439735

**Authors:** Jian Chen, Chenxu Gao, Chunwei Zheng, Xiwen Lin, Yan Ning, Longfei Ma, Wei He, Dan Xie, Kui Liu, Chunsheng Han

## Abstract

MicroRNAs (miRNAs) are believed to play important roles in mammalian spermatogenesis but the *in vivo* functions of single miRNAs in this highly complex developmental process remain unclear. Here, we reported that *miR-202*, a member of the *let-7* family, played an important role in mouse spermatogenesis by phenotypic evaluation of *miR-202* knockout (KO) mice. In *miR-202* KO mice, germ cells underwent apoptosis. Multiple processes in meiosis I including synapsis and crossover formation were disrupted, and inter-sister chromatid synapses were detected. More importantly, we found that upon *miR-202* KO, meiotic-specific cohesin protein REC8 was prematurely cleaved by precociously activated separase, whose mRNA was a direct target of *miR-202-3p*. Our findings identify *miR-202* as a novel regulator of meiosis and contribute to the list of miRNAs that play specific and important roles in developmental processes.
