## Supplemental Table 1 for "MicroRNA-202 safeguards meiotic progression by preventing premature degradation of REC8 mediated by separase"

### Sheet: QC metrics
QC metrics of raw data and postQC data
		Min.	1st Qu.	Median	Mean	3rd Qu.	Max.	dim_raw	dim_qc
WT	Raw-nFeature_RNA	1280	2041	2328	2894.95	3074	10864	20064	20064
	Filtered-nFeature_RNA	1280	2041	2328	2896.03	3076	10864	15346	15310
	Raw-nCount_RNA	3529	4093.25	5508.5	11024.7	13009	244157	20064	20064
	Filtered-nCount_RNA	3529	4091.25	5509	11036.4	13055.5	244157	15346	15310
	Raw-percent.mt	0	0.0648446	0.248194	1.68501	1.95122	38.4813	20064	20064
	Filtered-percent.mt	0	0.0645724	0.246398	1.63308	1.92473	19.9741	15346	15310
KO	Raw-nFeature_RNA	1270	2202	2466	3067.75	3266	9521	20208	20208
	Filtered-nFeature_RNA	1495	2203	2470	3073.58	3275.5	9521	13037	12935
	Raw-nCount_RNA	3924	4555	6039	12221.3	13636	188645	20208	20208
	Filtered-nCount_RNA	3924	4552	6061	12272.2	13815.5	188645	13037	12935
	Raw-percent.mt	0	0.0843475	0.324675	2.0374	2.52158	44.3194	20208	20208
	Filtered-percent.mt	0	0.083186	0.314941	1.867	2.4036	19.9817	13037	12935

### Sheet: Cell type count
Cell type count
Cluster	WT	KO	Group
1	421	429	Spermatogonia
2	382	383	Spermatocytes
3	122	156	Spermatocytes
4	1847	1345	Spermatocytes
5	1763	1666	Round spermatids
6	2768	1896	Round spermatids
7	483	469	Round spermatids
8	2507	2258	Round spermatids
9	135	236	Elongating spermatids
10	2037	1653	Elongating spermatids
11	1906	1558	Elongating spermatids
12	675	627	Sertoli
13	75	73	Others
14	22	23	Others
15	50	56	Others
16	117	107	Others
Total	15310	12935

### Sheet: Spermatocyte count
Spermatocyte type count
Cluster	WT	KO	Group
1	296	246	Pre-leptonema
2	72	126	Leptonema
3	171	216	Zygonema
4	354	226	Pachynema
5	786	530	Pachynema
6	217	113	Pachynema
7	338	291	Diplonema/Metaphase
8	117	136	Diplonema/Metaphase
Total	2351	1884
