## Supplemental Table 2 for "MicroRNA-202 safeguards meiotic progression by preventing premature degradation of REC8 mediated by separase"

### Sheet: DEGs
	avg_logFC	pct.KO	pct.WT	p_val	p_val_adj
Rrp7a	0.0523214	0.916	0.444	1.47685e-45	2.92358e-41
Pou5f2	0.0893229	0.774	0.301	4.20126e-28	8.31682e-24
Ptpn20	0.0508281	0.87	0.476	2.12282e-24	4.20234e-20
Prm1	-0.179117	1	1	2.01818e-22	3.99519e-18
Ppp1r27	0.0714899	0.808	0.403	1.18674e-20	2.34928e-16
Jagn1	0.0514889	0.912	0.541	2.43799e-19	4.82624e-15
Gm42418	-0.11874	1	1	4.71862e-17	9.34098e-13
Prm2	-0.248694	1	1	1.1334e-15	2.24367e-11
4930581F22Rik	0.0993053	0.723	0.285	5.39082e-15	1.06717e-10
Tnp2	-0.122946	1	1	1.82473e-13	3.61224e-09
Kat7	0.0734781	0.83	0.501	2.5556e-13	5.05907e-09
Pcgf6	0.0552196	0.855	0.507	5.36154e-13	1.06137e-08
Pin1	0.0608965	0.803	0.431	2.12693e-12	4.21047e-08
Cdca8	0.068925	0.873	0.555	2.88069e-12	5.70262e-08
Tnp1	-0.114324	1	1	6.56892e-12	1.30038e-07
Them6	0.0598422	0.893	0.609	3.54281e-10	7.01336e-06
Ift46	0.0693528	0.948	0.751	5.98764e-10	1.18531e-05
Gtf2h1	0.0614435	0.911	0.662	9.36641e-09	0.000185418
Dctn3	-0.0601742	0.998	0.98	5.30436e-08	0.00105005
1700001F09Rik	-0.0798395	0.927	0.851	1.48971e-07	0.00294904
Zfp318	0.0612907	0.926	0.746	2.47202e-07	0.00489362
Nek2	0.0673262	0.89	0.651	2.74647e-07	0.00543691
Eif5b	-0.0674458	0.999	0.993	4.40964e-07	0.00872932
1700102P08Rik	0.0523055	0.922	0.703	6.90654e-07	0.0136722
Slc22a14	-0.0624449	0.875	0.801	1.17202e-06	0.0232013
BC061237	-0.0800347	0.917	0.858	1.4857e-06	0.0294108
Mapkap1	0.0525632	0.947	0.774	1.77089e-06	0.0350565
Gmcl1	0.0768059	0.88	0.641	2.14651e-06	0.0424922

### Sheet: GO
Category	Term	Count	%	PValue	Genes	List Total	Pop Hits	Pop Total	Fold Enrichment	Bonferroni	Benjamini	FDR
GOTERM_BP_DIRECT	GO:0007283~spermatogenesis	5	0.154321	0.00111713	PRM2, PRM1, TNP2, TNP1, GMCL1	22	407	18082	10.0972	0.117669	0.125118	0.125118
GOTERM_BP_DIRECT	GO:0030154~cell differentiation	5	0.154321	0.0114394	PRM2, PRM1, TNP2, TNP1, GMCL1	22	780	18082	5.26865	0.724344	0.45969	0.45969
GOTERM_BP_DIRECT	GO:0007286~spermatid development	3	0.0925926	0.0146338	PRM2, PRM1, TNP1	22	160	18082	15.4108	0.80816	0.45969	0.45969
GOTERM_BP_DIRECT	GO:0030261~chromosome condensation	2	0.0617284	0.0184286	PRM2, PRM1	22	16	18082	102.739	0.875476	0.45969	0.45969
GOTERM_BP_DIRECT	GO:0006997~nucleus organization	2	0.0617284	0.0252556	PRM2, PRM1	22	22	18082	74.719	0.943014	0.45969	0.45969
GOTERM_BP_DIRECT	GO:0000070~mitotic sister chromatid segregation	2	0.0617284	0.026389	CDCA8, NEK2	22	23	18082	71.4704	0.949977	0.45969	0.45969
GOTERM_BP_DIRECT	GO:0007275~multicellular organism development	5	0.154321	0.0287306	PRM2, PRM1, TNP2, TNP1, GMCL1	22	1029	18082	3.99373	0.961801	0.45969	0.45969
GOTERM_BP_DIRECT	GO:0007049~cell cycle	4	0.123457	0.0328759	DCTN3, CDCA8, PIN1, NEK2	22	614	18082	5.35446	0.976341	0.460263	0.460263
GOTERM_BP_DIRECT	GO:0007067~mitotic nuclear division	3	0.0925926	0.0405504	DCTN3, CDCA8, NEK2	22	277	18082	8.90154	0.990306	0.504627	0.504627
